# Revealing the transcription factor regulatory context of human specific cortical development using single-cell multi-omics

**DOI:** 10.1101/2021.03.19.436193

**Authors:** Yan Wu, Blue Lake, Brandon Sos, Song Chen, Thu E. Duong, Yun C. Yung, Weixiu Dong, Siddarth Limaye, Jerold Chun, Kun Zhang

## Abstract

Human behaviors are at least partially driven by genomic regions that influence human-specific neurodevelopment. This includes genomic regions undergoing human specific sequence acceleration (Human Accelerated Regions or HARs) and regions showing human-specific enhancer activity (Human Gained Enhancers or HGEs) not present in other primates. However, prior studies on HAR/HGE activities involved mixtures of brain cell types and focused only on putative downstream target genes. Here, we directly measured cell type specific HAR/HGE activity in the developing fetal human brain using two independent single-cell chromatin accessibility datasets with matching single-cell gene expression data. Transcription factor (TF) motif analyses identified upstream TFs binding to HARs/HGEs and identified LHX2, a key regulator of forebrain development, as an active HGE regulator in neuronal progenitors. We integrated our TF motif analyses with published chromatin interaction maps to build detailed regulatory networks where TFs are linked to downstream genes via HARs/HGEs. Through these networks, we identified a potential regulatory role for NFIC in human neuronal progenitor networks via modulating the Notch signaling and cell adhesion pathways. Therefore, by using a single cell multi-omics approach, we were able to capture both the upstream and downstream regulatory context of HARs/HGEs, which may provide a more comprehensive picture of the roles HARs/HGEs play amongst diverse fetal cell types of the developing human brain.
