## Supplemental_Table_4 for "Revealing the transcription factor regulatory context of human specific cortical development using single-cell multi-omics"

### Sheet: Fetal HGE Networks
Dataset	Cell Type Network	Expressed TFs	Average motif binding sites per TF pass filter	Accessible HGEs	Average genes contacted per region	Average genes targeted per TF
THS	RG	40	193.5	3129	1.15	30.3
THS	ipEx	40		3241	1.1	34
THS	ebEx	23		2666	1.1	17.5
THS	In	31		2090	1.08	16.4
ATAC	RG	99	301.9	4415	1.12	78.2
ATAC	ipEx	74		4337	1.08	64.1
ATAC	ebEx	54		3246	1.1	56.2
ATAC	In	82		3014	1.08	56.3
