## Supplemental_Table_1 for "Revealing the transcription factor regulatory context of human specific cortical development using single-cell multi-omics"

### Sheet: scTHS-seq QC
Sample Name	Weeks Post Conception	Cells	Median Total Reads	Median Unique Mapped Reads	Reads in Peaks	Median Fraction of Reads in Peaks
fCTX16.6	16.6	24147	13684	9724	2167	0.238
fCTX18.2	18.2	17637	10215	7450	1499	0.216

### Sheet: snDrop-seq QC
Sample Name	Weeks Post Conception	Cells	Median Expressed Genes per cell	Median UMIs per cell
fCTX16.6	16.6	4242	548.5	687
fCTX18.2	18.2	3969	660	870
