## Supplemental_Table_2 for "Revealing the transcription factor regulatory context of human specific cortical development using single-cell multi-omics"

### Sheet: fCTX-combined_HAR_summary_stats
	N_Elements	Median Width (bp)	Median Fetal Peaks per TF	Median Adult Peaks per TF
HAR	3135	234	21.5	3
HGE_Fetal	5392	2599	115	29
HGE_Adult	2726	3565	59	39
HLE_Adult	2900	2805.5	63.5	20
